# Astrocyte-derived TNF and glutamate critically modulate microglia reactivity by methamphetamine

**DOI:** 10.1101/2021.02.22.432170

**Authors:** Teresa Canedo, Camila Cabral Portugal, Renato Socodato, Joana Bravo, Tiago Oliveira Almeida, João D. Magalhães, Sónia Guerra-Gomes, João Filipe Oliveira, Nuno Sousa, Ana Magalhães, João Bettencourt Relvas, Teresa Summavielle

## Abstract

Methamphetamine (Meth) is a powerful illicit psychostimulant, widely used for recreational purposes. Besides disrupting the monoaminergic system and promoting oxidative brain damage, Meth also causes neuroinflammation that contributes to synaptic dysfunction and behavioral deficits. Aberrant activation of microglia, the largest myeloid cell population in the brain, is a common feature in neurological disorders linked to cognitive impairment and neuroinflammation. In this study, we investigated the mechanisms underlying the aberrant activation of microglia elicited by Meth in the adult mouse brain. We found that binge Meth exposure caused microgliosis and disrupted risk assessment behavior (a feature that usually occurs in human Meth abusers), both of which required astrocyte-to-microglia crosstalk. Mechanistically, Meth triggered a detrimental increase of glutamate exocytosis from astrocytes (in a manner dependent on TNF production and calcium mobilization), promoting microglial expansion and reactivity. Ablating TNF production or suppressing astrocytic calcium mobilization prevented microglia reactivity and abolished the behavioral phenotype elicited by Meth exposure. Overall, our data indicate that glial crosstalk is critical to relay behavioral alterations caused by acute Meth exposure.

**One Sentence Summary:** Glial crosstalk under methamphetamine exposure
