## Supplementary material for "Astrocyte-derived TNF and glutamate critically modulate microglia reactivity by methamphetamine": Suppl Table 1

### Sheet: Suppl Table 2
Supplementary table 1: Genes enriched in microglia Meth vs Saline (adjusted p value < 0.05, -1.5 ≤ fold change ≥1.5 and FDR < 0.2)
ID	Meth Avg (log2)	Saline Avg (log2)	Fold Change	P-val	FDR P-val	Gene Symbol
Tlr6	1.34	3.56	-4.65	0.0016	0.0683	Tlr6
Ggnbp2os	2.24	4.4	-4.49	0.0029	0.1091	Ggnbp2os
Hlf	1.8	3.74	-3.82	1.32e-05	0.0007	Hlf
Rin2	8.18	10.11	-3.82	0.0021	0.0832	Rin2
Tk2	1.53	3.25	-3.31	0.0004	0.0209	Tk2
1110059E24Rik	3.3	5.02	-3.29	0.0014	0.0611	1110059E24Rik
Rnf145	4.64	6.32	-3.21	0.0033	0.1223	Rnf145
Hexim1	3.37	4.87	-2.82	0.0064	0.1917	Hexim1
Srl	2.77	4.25	-2.79	0.0007	0.0332	Srl
Bbs9	3.29	4.75	-2.77	0.0034	0.1247	Bbs9
Irf2bpl	5.22	6.68	-2.74	0.0067	0.198	Irf2bpl
9130023H24Rik	4.13	5.58	-2.73	0.0008	0.0386	9130023H24Rik
Slfn10-ps	0.98	2.42	-2.71	0.004	0.1373	Slfn10-ps
Tmem194b	0.89	2.28	-2.62	0.002	0.0789	Tmem194b
1700054O19Rik	0.56	1.94	-2.6	7.47e-06	0.0004	1700054O19Rik
Itgb1bp2	0.6	1.98	-2.59	0.0021	0.0831	Itgb1bp2
Pced1b	1.63	2.97	-2.54	0.0061	0.1857	Pced1b
Ears2	2.37	3.7	-2.52	0.0006	0.0268	Ears2
Zcchc3	0.92	2.24	-2.51	0.0037	0.1311	Zcchc3
Fam45a	2.5	3.81	-2.49	0.0026	0.1007	Fam45a
Psmc6	4.1	5.41	-2.49	0.002	0.0814	Psmc6
Sp4	2.46	3.77	-2.48	0.0067	0.198	Sp4
Scamp1	6.77	8.06	-2.43	0.0067	0.1985	Scamp1
Gm5431	0.73	2	-2.4	0.0052	0.166	Gm5431
Gm34983	0.37	1.63	-2.39	0.0018	0.0766	Gm34983
Gm3230	2.54	3.79	-2.39	0.0023	0.0895	Gm3230
Fan1	2.62	3.86	-2.36	0.0043	0.1449	Fan1
4933421O10Rik	1.72	2.94	-2.32	0.0025	0.0962	4933421O10Rik
Zfp213	1.56	2.77	-2.32	0.0006	0.0303	Zfp213
Dsel	1.33	2.5	-2.24	0.0051	0.1631	Dsel
Snrk	4.58	5.75	-2.24	0.0023	0.0911	Snrk
Zfp846	2.26	3.41	-2.22	0.0062	0.1892	Zfp846
Txndc9	4.85	5.98	-2.18	0.0004	0.0194	Txndc9
Gm15927	0.4	1.53	-2.18	0.0053	0.1673	Gm15927
Homez	2.02	3.12	-2.14	0.0019	0.0778	Homez
A830035O19Rik	1.65	2.74	-2.13	0.0067	0.198	A830035O19Rik
Cdr1	3.79	4.87	-2.12	0.0004	0.0207	Cdr1
Syngr2	7.66	8.72	-2.09	0.0055	0.1729	Syngr2
Lamtor1	5.63	6.7	-2.09	0.005	0.1631	Lamtor1
Urgcp	4.5	5.54	-2.07	0.0039	0.136	Urgcp
Gpr146	2.82	3.86	-2.06	0.0019	0.0778	Gpr146
Nnt	5.16	6.18	-2.04	0.0056	0.1764	Nnt
Pstk	2.42	3.44	-2.02	0.0027	0.1019	Pstk
4930579K19Rik	1.94	2.95	-2.01	0.0066	0.1976	4930579K19Rik
Mettl25	2.58	3.59	-2.01	0.0011	0.0476	Mettl25
Adtrp	2.16	3.15	-1.99	0.0012	0.0547	Adtrp
1600012H06Rik	5.01	5.98	-1.97	0.0065	0.1957	1600012H06Rik
Hmha1	3.97	4.93	-1.95	0.0051	0.1651	Hmha1
Slc1a4	4.3	5.26	-1.94	0.0032	0.1203	Slc1a4
C030034I22Rik	3.1	4.06	-1.94	0.0024	0.095	C030034I22Rik
Vps16	3.53	4.48	-1.93	0.0024	0.0939	Vps16
D3Ertd254e	3.12	4.07	-1.93	0.0031	0.1148	D3Ertd254e
Rap1a	6.29	7.23	-1.92	0.0002	0.0113	Rap1a
Smim10l2a	3.03	3.97	-1.92	0.0046	0.1505	Smim10l2a
Neurl3	6.27	7.2	-1.91	0.0028	0.1052	Neurl3
Tspan31	7.92	8.83	-1.88	0.0061	0.1852	Tspan31
Psma8	0.6	1.5	-1.86	0.0046	0.1518	Psma8
Uchl3	3.86	4.75	-1.85	0.0067	0.1995	Uchl3
Zfp438	2.7	3.57	-1.83	0.0039	0.136	Zfp438
1700018L02Rik	0.65	1.51	-1.82	0.0052	0.166	1700018L02Rik
Tfip11	4.56	5.42	-1.82	0.0039	0.1361	Tfip11
Higd2a	5.55	6.4	-1.79	0.0054	0.1703	Higd2a
Gm17769	1.25	2.09	-1.79	0.0022	0.0881	Gm17769
Pxmp4	4.59	5.42	-1.78	0.0018	0.076	Pxmp4
St6gal1	5.45	6.27	-1.77	0.0044	0.1469	St6gal1
Gstt2	1.21	2.04	-1.77	0.0003	0.0137	Gstt2
LOC108167344	3.31	4.1	-1.73	0.0016	0.0665	LOC108167344
Pde6d	4.16	4.94	-1.71	0.0054	0.1707	Pde6d
Uba3	4.88	5.66	-1.71	0.0055	0.1727	Uba3
Ect2	1.49	2.25	-1.7	0.0019	0.0786	Ect2
Pfdn2	4.86	5.62	-1.69	0.0065	0.1949	Pfdn2
Fam174a	3.05	3.81	-1.69	0.0024	0.0939	Fam174a
Sars	7.07	7.82	-1.68	0.0047	0.1549	Sars
Ghitm	5.61	6.34	-1.66	0.0017	0.0708	Ghitm
Papd4	5.94	6.66	-1.65	0.0014	0.0617	Papd4
D17H6S53E	3.51	4.23	-1.65	0.0029	0.1095	D17H6S53E
Parn	4.27	4.94	-1.58	0.005	0.1631	Parn
Ccrl2	4.03	4.69	-1.58	0.0018	0.0748	Ccrl2
Gpbp1l1	5.11	5.76	-1.57	0.0043	0.1452	Gpbp1l1
Smo	6.04	6.69	-1.56	0.0044	0.1455	Smo
Crot	4.89	5.53	-1.56	0.0066	0.1968	Crot
Entpd5	3.51	4.13	-1.54	0.0015	0.0642	Entpd5
Agmo	7.23	7.85	-1.54	0.0004	0.0187	Agmo
Cited2	5.64	6.26	-1.54	0.0001	0.0053	Cited2
Gdi2	7.77	8.37	-1.52	0.0034	0.1247	Gdi2
6330403K07Rik	0.12	0.72	-1.51	0.0026	0.1018	6330403K07Rik
Rmnd5b	4.78	5.37	-1.51	0.0064	0.1915	Rmnd5b
Ubox5	3.1	3.69	-1.5	0.0053	0.1677	Ubox5
Traf3ip1	5.29	4.71	1.5	0.0032	0.1185	Traf3ip1
Ak6	1.65	1.06	1.51	0.0063	0.1911	Ak6
A830082K12Rik	0.41	-0.2	1.52	1.76e-08	4.26e-05	A830082K12Rik
Olfr902	0.41	-0.2	1.52	1.76e-08	4.26e-05	Olfr902
Cdh24	1.21	0.59	1.53	0.004	0.1373	Cdh24
Aaas	5.82	5.21	1.53	0.0041	0.1389	Aaas
Rprml	0.7	0.09	1.53	0.0038	0.1318	Rprml
Wdr3	5.88	5.27	1.53	0.0046	0.1517	Wdr3
Chrnb4	0.47	-0.15	1.53	0.0063	0.1895	Chrnb4
Psmb11	0.44	-0.18	1.54	0.0005	0.0254	Psmb11
Vmn1r26	0.44	-0.18	1.54	0.0005	0.0254	Vmn1r26
Kcnq2	0.89	0.27	1.54	0.0027	0.1023	Kcnq2
Efnb3	0.5	-0.13	1.55	0.0039	0.136	Efnb3
Ccnd3	6.35	5.71	1.55	0.0026	0.0999	Ccnd3
Iars2	6.55	5.91	1.56	0.0041	0.1383	Iars2
Mras	6.15	5.51	1.56	0.0006	0.0292	Mras
Alad	3.57	2.93	1.56	0.0001	0.0072	Alad
Mtap	6.57	5.92	1.56	0.0057	0.1782	Mtap
Car4	0.56	-0.09	1.57	0.0041	0.1389	Car4
Ubr2	8.37	7.72	1.57	0.004	0.1367	Ubr2
Them6	4.54	3.89	1.57	0.0031	0.1146	Them6
Rxrg	1.72	1.07	1.57	0.0029	0.1081	Rxrg
Mdm1	3.15	2.49	1.59	0.0021	0.0841	Mdm1
Slc25a44	6.9	6.23	1.59	0.0003	0.0151	Slc25a44
Prss16	0.45	-0.23	1.6	1.23e-08	4.19e-05	Prss16
Slitrk3	0.45	-0.23	1.6	1.23e-08	4.19e-05	Slitrk3
Olfr1389	0.45	-0.23	1.6	1.23e-08	4.19e-05	Olfr1389
Olfr1333	0.45	-0.23	1.6	1.23e-08	4.19e-05	Olfr1333
A330069K06Rik	0.45	-0.23	1.6	1.23e-08	4.19e-05	A330069K06Rik
Olfr665	0.51	-0.17	1.6	0.0045	0.1479	Olfr665
Vmn1r61	0.51	-0.17	1.6	0.0045	0.1479	Vmn1r61
Tfap2e	0.51	-0.17	1.6	0.0054	0.1703	Tfap2e
Gdpd2	0.51	-0.17	1.61	0.0064	0.1927	Gdpd2
Olfr818	0.51	-0.17	1.61	0.0064	0.1927	Olfr818
Map3k4	6.75	6.06	1.61	0.0005	0.0262	Map3k4
Cyb561	0.53	-0.17	1.62	0.0004	0.0199	Cyb561
Ehbp1l1	7.84	7.14	1.62	0.0061	0.1852	Ehbp1l1
Slc4a2	7.18	6.47	1.63	0.0028	0.1074	Slc4a2
Xkr4	0.54	-0.17	1.63	0.001	0.0449	Xkr4
Osbpl5	0.61	-0.1	1.64	0.0021	0.0849	Osbpl5
Fbxl19	5.17	4.46	1.64	0.0029	0.1102	Fbxl19
Gm8013	0.55	-0.16	1.64	0.0036	0.1272	Gm8013
Gstcd	4.89	4.18	1.64	0.0013	0.0558	Gstcd
Nadk	8.57	7.85	1.64	0.0054	0.1703	Nadk
Ksr1	5.81	5.07	1.67	0.0056	0.1764	Ksr1
Gm10228	0.55	-0.19	1.67	0.0033	0.1223	Gm10228
Olfr980	0.55	-0.19	1.67	0.0033	0.1223	Olfr980
Ttf1	5.64	4.9	1.67	0.0051	0.1651	Ttf1
Stx5a	7.65	6.9	1.68	0.0037	0.1297	Stx5a
Pnpla6	6.97	6.21	1.7	0.0011	0.0501	Pnpla6
Srsf11	6.16	5.39	1.71	0.0016	0.0665	Srsf11
Tas2r109	0.54	-0.24	1.71	0.0002	0.0116	Tas2r109
Kat8	6.68	5.9	1.71	0.0022	0.0872	Kat8
Fam63a	4.29	3.51	1.72	0.0009	0.0398	Fam63a
Tbc1d10c	0.62	-0.16	1.72	0.0009	0.0412	Tbc1d10c
Fam136a	0.96	0.16	1.74	0.0012	0.0535	Fam136a
F830005K03Rik	0.59	-0.21	1.74	0.0026	0.0989	F830005K03Rik
LOC108167448	0.54	-0.27	1.75	6.81e-09	4.19e-05	LOC108167448
Gga2	5.56	4.75	1.75	0.0029	0.1081	Gga2
Srp68	8.82	8	1.76	0.004	0.1373	Srp68
Cck	0.67	-0.15	1.76	0.0034	0.1253	Cck
Timm13	4.87	4.05	1.76	0.0034	0.124	Timm13
Pcnx2	0.8	-0.02	1.77	0.0061	0.1857	Pcnx2
Pabpc1	10.12	9.3	1.77	0.0044	0.1476	Pabpc1
Ttc17	6.49	5.66	1.78	0.0042	0.1431	Ttc17
Nfkbia	7.56	6.72	1.79	0.0035	0.126	Nfkbia
Lyar	4.4	3.55	1.8	0.0029	0.1102	Lyar
Scyl1	7.33	6.47	1.82	0.0025	0.0977	Scyl1
Tbl3	6.88	6.01	1.82	0.0019	0.0768	Tbl3
Olfr66	0.58	-0.29	1.82	5.34e-09	4.19e-05	Olfr66
Sestd1	1.31	0.44	1.83	0.0016	0.0699	Sestd1
Pkmyt1	1.39	0.51	1.84	0.0002	0.011	Pkmyt1
Nipsnap1	3.15	2.26	1.86	0.0009	0.0398	Nipsnap1
Cables2	3.66	2.75	1.88	0.0023	0.0895	Cables2
Efna2	0.63	-0.28	1.88	0.006	0.1832	Efna2
E2f5	4.56	3.64	1.89	0.0059	0.1823	E2f5
Chaf1a	1.64	0.72	1.89	0.0009	0.043	Chaf1a
Slc7a6	6.74	5.81	1.9	0.0043	0.1451	Slc7a6
Mri1	6.26	5.33	1.9	0.0058	0.1806	Mri1
Unc119b	6.98	6.03	1.94	0.0028	0.105	Unc119b
9430015G10Rik	3.01	2.05	1.95	0.0045	0.1479	9430015G10Rik
Procr	3.73	2.76	1.97	0.0043	0.1442	Procr
Fam161b	2.48	1.49	1.98	0.002	0.0811	Fam161b
Pus1	5.78	4.78	2	0.0039	0.136	Pus1
Wdr75	5.97	4.96	2	0.0004	0.0178	Wdr75
Olfr692	0.89	-0.13	2.03	0.0002	0.0102	Olfr692
Srm	7.33	6.31	2.04	0.0027	0.1041	Srm
Calr3	1.68	0.64	2.07	0.0018	0.0748	Calr3
Rbms1	4.43	3.38	2.07	0.0049	0.1596	Rbms1
Stmn2	1.97	0.92	2.07	0.0014	0.0607	Stmn2
F2	0.8	-0.3	2.13	0.0042	0.1409	F2
Rassf1	6.36	5.26	2.14	0.0044	0.1457	Rassf1
Wscd2	1.3	0.2	2.14	0.0027	0.1043	Wscd2
Bcl2l14	0.85	-0.26	2.16	0.0008	0.0371	Bcl2l14
Shmt1	3.12	2	2.17	0.0038	0.1317	Shmt1
Zfp874b	5.45	4.32	2.19	0.0022	0.0859	Zfp874b
Gm10532	0.94	-0.2	2.21	0.0035	0.126	Gm10532
Olfr888	0.81	-0.33	2.21	0.0006	0.0301	Olfr888
Vipr1	5.86	4.7	2.24	0.0003	0.014	Vipr1
Ranbp1	8.11	6.95	2.24	0.0019	0.0777	Ranbp1
Cd36	1.42	0.24	2.26	0.0027	0.1019	Cd36
Fam198b	1.72	0.54	2.27	0.0016	0.0699	Fam198b
Tpcn2	6.3	5.11	2.27	0.0002	0.0116	Tpcn2
Itga5	6.34	5.12	2.33	0.0001	0.0052	Itga5
Pwwp2b	2.33	1.06	2.4	0.0013	0.0558	Pwwp2b
Plekhg4	1	-0.27	2.41	0.005	0.1619	Plekhg4
Ybx3	4.64	3.32	2.5	0.0018	0.0746	Ybx3
Chga	1.31	-0.07	2.6	0.0052	0.1656	Chga
Rad54l	2.57	1.14	2.68	0.0058	0.1793	Rad54l
Slc2a6	3.79	2.22	2.96	0.004	0.1374	Slc2a6
Mcm6	5.91	4.32	3.01	0.0014	0.0607	Mcm6
Fxyd5	4.13	2.54	3.03	0.0039	0.1347	Fxyd5
Nop56	8.6	6.99	3.05	0.0061	0.1857	Nop56
Lgals1	3.34	1.71	3.11	0.0034	0.1245	Lgals1
Dctd	4.32	2.62	3.25	0.0008	0.0386	Dctd
Mcm5	4.1	2.3	3.47	0.0014	0.0613	Mcm5
Cchcr1	4.02	2.1	3.8	0.0029	0.1102	Cchcr1
Uhrf1	4.04	1.4	6.26	0.0038	0.1325	Uhrf1
Lpl	7.23	3.66	11.88	0.0023	0.0913	Lpl
