## Supplementary material for "Astrocyte-derived TNF and glutamate critically modulate microglia reactivity by methamphetamine": Suppl Table 3

### Sheet: Summary
Supplementary table 1: Enrichement analysis
Enrichment method: GSEA
Organism: mmusculus
Enrichment Categories: pathway_Wikipathway
Interesting list: textAreaUpload_1612480134.rnk. ID type: genesymbol
The interesting list contains 23930 user IDs in which 22533 user IDs are unambiguously mapped to 22533 unique entrezgene IDs and 1397 user IDs can not be mapped to any entrezgene ID.
The GO Slim summary are based upon the 22533 unique entrezgene IDs.
Among the 22533 unique entrezgene IDs, 4162 IDs are annotated to the selected functional categories, which are used for the enrichment analysis.
Parameters for the enrichment analysis:
Minimum number of IDs in the category: 5
Maximum number of IDs in the category: 2000
Significance Level: Top 10
Number of permutation: 1000
Based on the above parameters, 10 positive related categories and 10 negative related categories are identified as enriched categories and all are shown in this report.
Enrichment method: GSEA
Organism: mmusculus
Enrichment Categories: pathway_KEGG
Interesting list: textAreaUpload_1612481262.rnk. ID type: genesymbol
The interesting list contains 23930 user IDs in which 22533 user IDs are unambiguously mapped to 22533 unique entrezgene IDs and 1397 user IDs can not be mapped to any entrezgene ID.
The GO Slim summary are based upon the 22533 unique entrezgene IDs.
Among the 22533 unique entrezgene IDs, 7320 IDs are annotated to the selected functional categories, which are used for the enrichment analysis.
Parameters for the enrichment analysis:
Minimum number of IDs in the category: 5
Maximum number of IDs in the category: 2000
Significance Level: Top 10
Number of permutation: 1000
Based on the above parameters, 10 positive related categories and 10 negative related categories are identified as enriched categories and all are shown in this report.
Enrichment method: GSEA
Organism: mmusculus
Enrichment Categories: pathway_Reactome
Interesting list: textAreaUpload_1612481646.rnk. ID type: genesymbol
The interesting list contains 23930 user IDs in which 22533 user IDs are unambiguously mapped to 22533 unique entrezgene IDs and 1397 user IDs can not be mapped to any entrezgene ID.
The GO Slim summary are based upon the 22533 unique entrezgene IDs.
Among the 22533 unique entrezgene IDs, 8442 IDs are annotated to the selected functional categories, which are used for the enrichment analysis.
Parameters for the enrichment analysis:
Minimum number of IDs in the category: 5
Maximum number of IDs in the category: 2000
Significance Level: Top 10
Number of permutation: 1000
Based on the above parameters, 10 positive related categories and 10 negative related categories are identified as enriched categories and all are shown in this report.

### Sheet: WP
Description	Size	Leading Edge Number	Enriched Score	Normalized Enr. Score	p Value	FDR	Gene Sets	Genes
DNA Replication	37	24	0.56437	3.3081	0	0	WP150	Cdc45;Cdc7;Cdk2;Cdt1;Gmnn;Mcm10;Mcm2;Mcm5;Mcm6;Mcm7;Orc2;Orc3;Orc6;Pold1;Pold3;Pole;Prim1;Rfc1;Rfc2;Rfc3;Rfc4;Rfc5;Rpa1;Rpa2
mRNA processing	381	166	0.25903	2.9211	0	0	WP310	Acin1;Aco1;Adat1;Afg3l1;Akap1;Alkbh8;Bclaf1;Brca1;Cdc40;Cdk9;Celf4;Cirbp;Ciz1;Clasrp;Clk1;Clk2;Clk3;Clk4;Clp1;Cpeb4;Cpsf4;Cpsf7;Csad;Cstf1;Cstf2;Cyp4f18;Dazap1;Ddx19a;Ddx24;Ddx39;Ddx39b;Ddx41;Ddx5;Ddx56;Dhx16;Dhx38;Dicer1;Dis3l2;Dnajc8;Dnd1;Eftud2;Eif2d;Eif3b;Eif4a2;Eif4a3;Eif4e2;Eif4h;Enox1;Ergic2;Ewsr1;Exosc4;Exosc5;Exosc8;Fxr2;G3bp1;Hnrnpa2b1;Hnrnpab;Hnrnpdl;Hnrnph1;Hnrnpl;Htatsf1;Ilf3;Ilkap;L…
Eukaryotic Transcription Initiation	37	30	0.49344	2.8875	0	0	WP567	Ak6;Cdk7;Ercc2;Ercc3;Gtf2a2;Gtf2e2;Gtf2f2;Gtf2h1;Gtf2h2;Gtf2h3;Gtf2h4;Polr1a;Polr1b;Polr1c;Polr1d;Polr2a;Polr2c;Polr2e;Polr2g;Polr2i;Polr2j;Polr3b;Polr3d;Polr3h;Polr3k;Taf12;Taf5;Taf6;Taf7;Tbp
Electron Transport Chain	72	40	0.35723	2.7268	0	0	WP295	Atp5c1;Atp5e;Atp5g3;Atp5j;Atp5j2;Atp5k;Atp5o;Atpif1;Cox5b;Cox6a2;Cox6b1;Cox7a2;Cox8a;Ndufa1;Ndufa10;Ndufa3;Ndufa4;Ndufa5;Ndufa6;Ndufa8;Ndufa9;Ndufb3;Ndufb7;Ndufb9;Ndufc1;Ndufs2;Ndufs3;Ndufs6;Ndufs7;Ndufs8;Ndufv3;Sdhc;Sdhd;Slc25a14;Slc25a4;Surf1;Ucp1;Uqcr11;Uqcrb;Uqcrc2
TNF-alpha NF-kB Signaling Pathway	160	85	0.2934	2.7143	0	0	WP246	Actl6a;Akap8;Akt1;Bag4;Bcl3;Bcl7a;Birc2;Birc3;Btrc;Capn3;Casp7;Casp8ap2;Ccar2;Cd3eap;Cdc34;Cdc37;Chuk;Cops3;Crebbp;Csnk2b;Cul1;Dap;Dpf2;Eif4a3;Flna;Gtf2i;Hdac2;Hdac6;Hsp90ab1;Ikbkb;Ikbke;Ikbkg;Iqgap2;Ktn1;Lrpprc;Mcc;Mcm5;Mcm7;Mtif2;Nfkb2;Nfkbia;Nfkbib;Nfkbie;Nkiras1;Nkiras2;Peg3;Pias3;Pkn1;Polr1a;Polr1b;Polr1c;Polr1d;Polr1e;Ppp1r13l;Ppp2ca;Psmc2;Psmc3;Psmd1;Psmd3;Ptpn11;Rack1;Ripk1;Ripk2;Ripk3;Rn…
Biogenic Amine Synthesis	15	15	0.51075	2.137	0	0.0072664	WP522	Aanat;Ache;Asmt;Chat;Comt;Dbh;Ddc;Gad1;Gad2;Hdc;Maoa;Pah;Pnmt;Th;Tph1
Striated Muscle Contraction	40	33	0.35003	2.1058	0	0.0086711	WP216	Acta1;Actn2;Actn3;Actn4;Casq2;Des;Dmd;Jsrp1;Mybpc1;Mybpc2;Mybpc3;Myh1;Myh3;Myh4;Myh6;Myh8;Myl1;Myl2;Myl3;Myl4;Myom1;Myom2;Neb;Tmod1;Tnnc1;Tnni2;Tnni3;Tnnt1;Tnnt3;Tpm1;Tpm2;Ttn;Vim
White fat cell differentiation	32	14	-0.41652	-2.1401	0.0017953	0.01754	WP2872	Cebpb;Cebpd;Creb1;Egr2;Irf4;Klf2;Klf4;Klf5;Nr1h3;Nr3c1;Pparg;Rora;Stat5a;Tle3
Wnt Signaling Pathway	57	15	-0.37851	-2.3581	0	0.010947	WP403	Ccnd1;Csnk1e;Dvl3;Frat1;Fzd7;Gsk3b;Jun;Mapk9;Myc;Pafah1b1;Plau;Ppp2r5e;Prkce;Prkci;Wnt4
EGFR1 Signaling Pathway	166	76	-0.35154	-2.8976	0	0	WP572	Appl1;Arf4;Atf1;Camk2a;Casp9;Cav1;Cav2;Cbl;Cblb;Cdc42;Cebpa;Cebpb;Creb1;Crkl;Csk;Dnm1;Dusp1;Eef1a1;Egfr;Elf3;Elk1;Elk4;Gab1;Gja1;Gm12260;Hist1h3a;Itch;Jun;Jund;Klf11;Krt18;Krt7;Krt8;Map2k1;Map3k1;Map3k2;Mapk8;Myc;Nck1;Pak1;Pik3c2b;Pik3cg;Pik3r1;Pld2;Plscr1;Prkar1a;Prkci;Prkcz;Ptpn12;Ptpn5;Rab5a;Raf1;Ralbp1;Rasa1;Rbbp7;Rps6ka1;Rps6ka3;Rps6ka5;Sh2d3c;Sh3kbp1;Shc1;Shoc2;Sin3a;Smad2;Snca;Socs3;Sos1;S…

### Sheet: KEEG
Description	Size	Leading Edge Number	Enriched Score	Normalized Enr. Score	p Value	FDR	Gene Sets	Gene list
Olfactory transduction	1057	976	0.41261	5.3075	0	0	mmu04740	Adcy3;Ano2;Arrb2;Calm1;Calm4;Calml3;Calml4;Cnga3;Cnga4;Cngb1;Gnal;Gnb1;Gng13;Gng7;Gucy2d;Gucy2e;Olfr1;Olfr10;Olfr1002;Olfr1008;Olfr1009;Olfr1010;Olfr1012;Olfr1013;Olfr1014;Olfr1015;Olfr1016;Olfr1018;Olfr1019;Olfr102;Olfr1020;Olfr1022;Olfr1023;Olfr1024;Olfr1026;Olfr1028;Olfr103;Olfr1031;Olfr1032;Olfr1036;Olfr1037;Olfr1038-ps;Olfr1039;Olfr1040;Olfr1042;Olfr1043;Olfr1044;Olfr1045;Olfr1046;Olfr1047;O…
DNA replication	33	21	0.60516	3.4255	0	0	mmu03030	Lig1;Mcm2;Mcm5;Mcm6;Mcm7;Pold1;Pold3;Pole;Pole3;Prim1;Rfc2;Rfc3;Rfc4;Rfc5;Rnaseh1;Rnaseh2a;Rnaseh2b;Rnaseh2c;Rpa1;Rpa2;Ssbp1
NOD-like receptor signaling pathway	154	67	0.31959	2.9529	0	0	mmu04621	Birc3;Card9;Casp4;Ccl12;Ccl2;Ccl5;Chuk;Ctsb;Cyba;Cybb;Dnm1l;Gbp3;Gbp7;Hsp90ab1;Ifi204;Ifna7;Ifnab;Ifnb1;Ikbkb;Ikbke;Ikbkg;Il18;Il1b;Irf7;Itpr3;Jak1;Map3k7;Mapk11;Mapk14;Mapk3;Mavs;Mfn2;Naip5;Naip6;Nfkbia;Nfkbib;Nlrp1a;Nlrp1b;Nod1;Nod2;Oas1b;Oas2;Plcb3;Plcb4;Prkcd;Pstpip1;Pycard;Rbck1;Ripk1;Ripk2;Ripk3;Rnf31;Sharpin;Stat2;Tab2;Tank;Tbk1;Traf2;Traf3;Traf5;Trip6;Trp53bp1;Trpm2;Trpm7;Txn1;Txn2;Tyk2
Homologous recombination	36	18	0.49714	2.8984	0	0.00026469	mmu03440	Atm;Babam1;Blm;Brca1;Brca2;Mus81;Pold1;Pold3;Rad51;Rad51b;Rad52;Rad54l;Rbbp8;Rpa1;Rpa2;Ssbp1;Top3b;Topbp1
RNA polymerase	27	19	0.50873	2.7269	0	0.00042351	mmu03020	Polr1a;Polr1b;Polr1c;Polr1d;Polr1e;Polr2c;Polr2d;Polr2e;Polr2g;Polr2i;Polr2j;Polr3a;Polr3b;Polr3c;Polr3d;Polr3g;Polr3h;Polr3k;Twistnb
Mismatch repair	20	15	0.60037	2.7206	0	0.00035292	mmu03430	Exo1;Lig1;Mlh1;Mlh3;Pms2;Pold1;Pold3;Rfc1;Rfc2;Rfc3;Rfc4;Rfc5;Rpa1;Rpa2;Ssbp1
Ribosome biogenesis in eukaryotes	74	43	0.37387	2.7168	0	0.0003025	mmu03008	Ak6;Bms1;Csnk2b;Dkc1;Drosha;Eif6;Emg1;Fbll1;Fcf1;Gnl3;Gtpbp4;Lsg1;Mdn1;Mphosph10;Nhp2;Nob1;Nol6;Nop56;Nvl;Nxf1;Nxt1;Pop4;Pop5;Pop7;Pwp2;Rbm28;Rexo1;Rexo2;Rmrp;Rpp25l;Rpp30;Rpp38;Rrp7a;Sbds;Tbl3;Tcof1;Utp14a;Utp18;Wdr3;Wdr43;Wdr75;Xpo1;Xrn1
Spliceosome	113	58	0.31673	2.6744	0	0.00039704	mmu03040	Acin1;Bcas2;Bud31;Ccdc12;Cdc40;Cdc5l;Cherp;Ctnnbl1;Ddx39b;Ddx42;Ddx46;Ddx5;Dhx16;Dhx38;Eftud2;Eif4a3;Hspa1a;Hspa1b;Lsm2;Lsm3;Lsm4;Lsm6;Ncbp2;Plrg1;Ppie;Ppil1;Prpf19;Prpf3;Prpf31;Prpf38a;Prpf6;Puf60;Rbm25;Rbm8a;Rbmxl1;Sart1;Sf3b1;Sf3b2;Sf3b3;Sf3b5;Sf3b6;Snrnp200;Snrnp70;Snrpa1;Snrpc;Snrpd2;Snrpe;Srsf2;Srsf4;Srsf5;Srsf6;Thoc1;Tra2a;U2af1;U2af1l4;U2af2;Usp39;Xab2
Cytosolic DNA-sensing pathway	53	31	0.38906	2.6075	0	0.00047056	mmu04623	Ccl5;Chuk;Cxcl10;Ifna2;Ifna7;Ifnab;Ifnb1;Ikbkb;Ikbke;Ikbkg;Il18;Il1b;Irf7;Mavs;Nfkbia;Nfkbib;Polr1c;Polr1d;Polr2e;Polr3a;Polr3b;Polr3c;Polr3d;Polr3g;Polr3h;Polr3k;Pycard;Ripk1;Ripk3;Tbk1;Zbp1
Fanconi anemia pathway	47	25	0.39406	2.5277	0	0.00048126	mmu03460	Atr;Blm;Brca1;Brca2;Fanca;Fance;Fanci;Fancl;Mlh1;Mus81;Pms2;Poli;Poln;Rad51;Rev1;Rev3l;Rmi1;Rpa1;Rpa2;Slx1b;Slx4;Telo2;Top3b;Ube2t;Wdr48
Renal cell carcinoma	63	28	-0.35588	-2.2772	0	0.0051909	mmu05211	Akt2;Arnt;Arnt2;Braf;Cdc42;Cdkn1a;Crkl;Egln1;Ets1;Gab1;Hgf;Hif1a;Jun;Map2k1;Met;Pak1;Pak2;Pdgfb;Pik3r1;Prcc;Raf1;Rap1a;Rap1b;Sos1;Sos2;Tgfa;Tgfb1;Vhl
Selenocompound metabolism	17	10	-0.56357	-2.3232	0	0.0038451	mmu00450	Kyat3;Mars;Mars2;Mtr;Papss1;Pstk;Scly;Sephs2;Sepsecs;Txnrd2
Colorectal cancer	84	36	-0.3322	-2.3428	0	0.0038451	mmu05210	Akt2;Appl1;Areg;Axin2;Bbc3;Bcl2l11;Braf;Casp9;Ccnd1;Cdkn1a;Egfr;Gadd45a;Gsk3b;Jun;Map2k1;Mapk8;Mapk9;Msh2;Msh3;Msh6;Mtor;Myc;Pik3r1;Polk;Rac2;Raf1;Rala;Rps6kb1;Smad2;Smad4;Sos1;Sos2;Tcf7l2;Tgfa;Tgfb1;Tgfbr1
Sulfur metabolism	8	6	-0.76467	-2.3456	0	0.0043944	mmu00920	Bpnt1;Impad1;Mpst;Papss1;Suox;Tst
Mitophagy	58	20	-0.37769	-2.3937	0	0.0027236	mmu04137	Atg5;Atg9a;Cited2;Fis1;Foxo3;Fundc1;Hif1a;Jun;Mapk8;Mapk9;Mitf;Rhot1;Rhot2;Rras;Rras2;Sp1;Sqstm1;Tbc1d15;Ulk1;Usp8
Lysosome	117	36	-0.32244	-2.4164	0	0.0026916	mmu04142	Aga;Ap1g1;Ap1s2;Ap3m2;Ap4e1;Asah1;Atp6ap1;Atp6v0d1;Atp6v1h;Cd164;Cd63;Cln5;Cltb;Ctsc;Ctsf;Ctso;Ctsw;Gaa;Galc;Hexb;Ids;Lamp1;Lamp2;Laptm4a;Lipa;M6pr;Man2b1;Naga;Npc1;Pla2g15;Ppt1;Psap;Scarb2;Slc17a5;Smpd1;Sort1
Axon guidance	169	84	-0.29498	-2.4515	0	0.0016822	mmu04360	Abl1;Arhgef12;Bmpr2;Camk2a;Camk2b;Camk2d;Camk2g;Cdc42;Cfl2;Cxcl12;Dpysl2;Efnb1;Efnb2;Epha1;Epha2;Epha5;Epha8;Ephb1;Ephb2;Ephb3;Ephb6;Fes;Fzd3;Gnai1;Gnai2;Gnai3;Gsk3b;Itgb1;Kras;Lrrc4;Mapk1;Met;Nck1;Nfatc2;Nfatc3;Ngef;Nrp1;Ntn1;Ntn3;Pak1;Pak2;Pak3;Pak7;Pard6g;Pdk1;Pik3r1;Plcg2;Plxna1;Plxna2;Plxnb1;Plxnc1;Ppp3ca;Ppp3cb;Prkcz;Ptch1;Ptk2;Rac2;Raf1;Rasa1;Rock1;Rock2;Rras;Sema3b;Sema3c;Sema4a;Sema4b;Se…
Proteoglycans in cancer	190	81	-0.29606	-2.5555	0	0.0012817	mmu05205	Akt2;Arhgef12;Braf;Camk2a;Camk2d;Camk2g;Casp3;Cav1;Cav2;Cbl;Ccnd1;Cd44;Cd63;Cdc42;Cdkn1a;Col1a1;Col1a2;Ctsl;Egfr;Eif4b;Elk1;Erbb4;Esr1;Ezr;Fgfr1;Fn1;Frs2;Fzd3;Fzd4;Fzd6;Fzd7;Fzd8;Fzd9;Gab1;Hbegf;Hgf;Hif1a;Hspg2;Igf2;Itgav;Itgb1;Itgb5;Itpr1;Kdr;Map2k1;Mdm2;Met;Mmp2;Msn;Mtor;Myc;Pak1;Pdpk1;Pik3r1;Plau;Plcg2;Ppp1cb;Prkacb;Ptch1;Raf1;Rdx;Rock1;Rock2;Rps6kb1;Rras;Rras2;Sdc1;Sdc2;Sdc4;Smad2;Smo;Sos1;So…
ErbB signaling pathway	83	52	-0.39062	-2.7286	0	0	mmu04012	Abl1;Akt2;Areg;Braf;Btc;Camk2a;Camk2b;Camk2d;Camk2g;Cbl;Cblb;Cdkn1a;Crkl;Egfr;Eif4ebp1;Elk1;Erbb4;Gab1;Gsk3b;Hbegf;Jun;Kras;Map2k1;Map2k4;Mapk1;Mapk8;Mapk9;Mtor;Myc;Nck1;Nck2;Nrg2;Nrg3;Pak1;Pak2;Pak3;Pak7;Pik3r1;Plcg1;Plcg2;Ptk2;Raf1;Rps6kb1;Shc1;Shc2;Shc3;Shc4;Sos1;Sos2;Stat5a;Stat5b;Tgfa
Protein processing in endoplasmic reticulum	147	73	-0.37107	-3.0104	0	0	mmu04141	Amfr;Atf6;Atf6b;Atxn3;Bag1;Bcap31;Calr;Canx;Ckap4;Dad1;Ddost;Derl1;Derl2;Derl3;Dnaja2;Dnajb1;Dnajb11;Dnajc3;Edem1;Edem2;Edem3;Eif2ak1;Eif2ak2;Eif2s1;Ern1;Ero1lb;Fbxo6;Ganab;Herpud1;Hspa4l;Hspa5;Hyou1;Lman2;Man1a;Man1a2;Man1c1;Mapk8;Mapk9;March6;Mbtps2;Nploc4;Nsfl1c;Pdia4;Pdia6;Rad23b;Rnf185;Rnf5;Rpn2;Rrbp1;Sar1a;Sec23a;Sec23b;Sec24a;Sec24c;Sec24d;Sec31a;Sec61a1;Ssr1;Ssr2;Ssr3;Stt3a;Stt3b;Svip;Tra…

### Sheet: Reactome
Description	Size	Leading Edge Number	Enriched Score	Normalized Enr. Score	p Value	FDR	Gene Sets	Gene list
HDR through Homologous Recombination (HRR) or Single Strand Annealing (SSA)	88	44	0.43953	3.5489	0	0	R-MMU-5693567	Atm;Atr;Babam1;Blm;Brca1;Brca2;Ccna2;Cdk2;Chek1;Exo1;Herc2;Hist1h2bb;Hist1h4i;Hist2h4;Mdc1;Mus81;Pold1;Pold3;Pole;Pole3;Ppp4c;Rad51;Rad51ap1;Rad51b;Rad52;Rad9a;Rad9b;Rbbp8;Rfc1;Rfc2;Rfc3;Rfc4;Rfc5;Rhno1;Rnf168;Rpa1;Rpa2;Sirt6;Slx1b;Slx4;Timeless;Tipin;Topbp1;Trp53bp1
Homology Directed Repair	94	46	0.43012	3.5364	0	0	R-MMU-5693538	Atm;Atr;Babam1;Blm;Brca1;Brca2;Ccna2;Cdk2;Chek1;Exo1;Herc2;Hist1h2bb;Hist1h4i;Hist2h4;Mdc1;Mus81;Parp1;Parp2;Pold1;Pold3;Pole;Pole3;Ppp4c;Rad51;Rad51ap1;Rad51b;Rad52;Rad9a;Rad9b;Rbbp8;Rfc1;Rfc2;Rfc3;Rfc4;Rfc5;Rhno1;Rnf168;Rpa1;Rpa2;Sirt6;Slx1b;Slx4;Timeless;Tipin;Topbp1;Trp53bp1
DNA Double-Strand Break Repair	119	60	0.38299	3.3524	0	0	R-MMU-5693532	Apbb1;Atm;Atr;Babam1;Bap1;Baz1b;Blm;Brca1;Brca2;Ccna2;Cdk2;Chek1;Dclre1c;Exo1;Eya4;Herc2;Hist1h2bb;Hist1h4i;Hist2h4;Lig3;Mdc1;Mus81;Parp1;Parp2;Paxip1;Pold1;Pold3;Pole;Pole3;Ppp4c;Ppp5c;Rad17;Rad51;Rad51ap1;Rad51b;Rad52;Rad9a;Rad9b;Rbbp8;Rfc1;Rfc2;Rfc3;Rfc4;Rfc5;Rhno1;Rmi1;Rnf168;Rnf4;Rpa1;Rpa2;Sirt6;Slx1b;Slx4;Tdp1;Timeless;Tipin;Topbp1;Trp53;Trp53bp1;Xrcc6
DNA Repair	242	109	0.3167	3.2912	0	0	R-MMU-73894	Actr8;Adprhl2;Apbb1;Atm;Atr;Babam1;Bap1;Baz1b;Blm;Brca1;Brca2;Ccna2;Cdk2;Chek1;Cops3;Cops5;Cops6;Cops8;Dclre1c;Ddb2;Dtl;Ercc2;Ercc6;Ercc8;Exo1;Eya4;Fanca;Fanci;Fancl;Gtf2h3;Gtf2h4;Gtf2h5;Herc2;Hist1h2bb;Hist1h4i;Hist2h4;Ino80b;Lig1;Lig3;Mad2l2;Mdc1;Mlh1;Mus81;Mutyh;Neil1;Nfrkb;Nthl1;Parp1;Parp2;Paxip1;Pias3;Pms2;Pnkp;Pold1;Pold3;Pole;Pole3;Poli;Poln;Polr2c;Polr2d;Polr2e;Polr2g;Polr2i;Polr2j;Ppp4c…
Processing of DNA double-strand break ends	60	34	0.46164	3.2644	0	0	R-MMU-5693607	Atm;Atr;Babam1;Blm;Brca1;Ccna2;Cdk2;Chek1;Exo1;Herc2;Hist1h2bb;Hist1h4i;Hist2h4;Mdc1;Ppp4c;Rad17;Rad9a;Rad9b;Rbbp8;Rfc2;Rfc3;Rfc4;Rfc5;Rhno1;Rmi1;Rnf168;Rnf4;Rpa1;Rpa2;Sirt6;Timeless;Tipin;Topbp1;Trp53bp1\
Cell Cycle	492	195	0.25662	2.9939	0	0	R-MMU-1640170	Aaas;Acd;Akt1;Anapc1;Anapc11;Anapc16;Anapc4;Anapc5;Anapc7;Atm;Atr;Aurka;Aurkb;Babam1;Birc5;Blm;Blzf1;Bora;Brca1;Btrc;Bub1b;Ccna2;Ccnd3;Cdc20;Cdc25b;Cdc45;Cdc7;Cdca8;Cdk1;Cdk2;Cdk6;Cdkn2c;Cdkn2d;Cdt1;Cenpa;Cenpe;Cenpf;Cenpj;Cenpn;Cenpt;Cenpu;Cep135;Cep152;Cep164;Cep250;Cep290;Cep41;Cep72;Chek1;Ckap5;Cntrl;Csnk2b;Cul1;Dctn2;Dctn3;Dkc1;Dsn1;E2f1;E2f2;E2f4;E2f5;Ensa;Esco2;Exo1;Fkbpl;Gins1;Gins2;Gmnn;…
Cell Cycle, Mitotic	437	172	0.24998	2.8393	0	0	R-MMU-69278	Aaas;Akt1;Anapc1;Anapc11;Anapc16;Anapc4;Anapc5;Anapc7;Aurka;Aurkb;Birc5;Blzf1;Bora;Btrc;Bub1b;Ccna2;Ccnd3;Cdc20;Cdc25b;Cdc45;Cdc7;Cdca8;Cdk1;Cdk2;Cdk6;Cdkn2c;Cdkn2d;Cdt1;Cenpa;Cenpe;Cenpf;Cenpj;Cenpn;Cenpt;Cenpu;Cep135;Cep152;Cep164;Cep250;Cep290;Cep41;Cep72;Ckap5;Cntrl;Csnk2b;Cul1;Dctn2;Dctn3;Dsn1;E2f1;E2f2;E2f4;E2f5;Ensa;Esco2;Fkbpl;Gins1;Gins2;Gmnn;Golga2;Gtse1;H2afb1;Haus4;Haus6;Haus7;Hist1h2…
G2/M DNA damage checkpoint	60	28	0.40847	2.8019	0	0	R-MMU-69473	Atm;Atr;Babam1;Blm;Brca1;Cdk1;Chek1;Exo1;Herc2;Hist1h2bb;Hist1h4i;Hist2h4;Mdc1;Rad9a;Rad9b;Rbbp8;Rfc2;Rfc3;Rfc4;Rfc5;Rhno1;Rnf168;Rpa1;Rpa2;Topbp1;Trp53;Trp53bp1;Wee1
Translesion synthesis by Y family DNA polymerases bypasses lesions on DNA template	29	17	0.50117	2.7181	0	0	R-MMU-110313	Mad2l2;Pold1;Pold3;Pole;Pole3;Poli;Rev1;Rev3l;Rfc1;Rfc2;Rfc3;Rfc4;Rfc5;Rpa1;Rpa2;Ube2l6;Usp10
Termination of translesion DNA synthesis	24	15	0.53733	2.6615	0	0	R-MMU-5656169	Pold1;Pold3;Pole;Pole3;Poli;Rev1;Rfc1;Rfc2;Rfc3;Rfc4;Rfc5;Rpa1;Rpa2;Ube2l6;Usp10
Transport to the Golgi and subsequent modification	166	75	-0.28954	-2.4252	0	0.004047	R-MMU-948021	0610009B22Rik;Ank3;Arcn1;Areg;Arf3;Arf4;Arf5;Arfgap1;B4galt1;B4galt4;B4galt5;Capza2;Cnih2;Cnih3;Cog1;Cog8;Col7a1;Copa;Copb2;Copg2;Copz2;Csnk1d;Ctsc;Dctn4;Dync1h1;Dync1i1;Dync1li1;Dync1li2;Dynll2;Fut8;Gbf1;Gorasp1;Gosr1;Gria1;Kdelr2;Lhb;Lman2;Lman2l;Man1a;Man1a2;Man1c1;Man2a1;Manea;Mcfd2;Mgat1;Mgat2;Mgat5;Ppp6c;Ppp6r1;Ppp6r3;Rab1a;Rab1b;Sec22a;Sec22b;Sec22c;Sec23a;Sec24a;Sec24b;Sec24c;Sec24d;Sec31…
RAB GEFs exchange GTP for GDP on RABs	85	39	-0.34753	-2.4274	0	0.0041969	R-MMU-8876198	Akt2;Ccz1;Dennd1a;Dennd1b;Dennd2c;Dennd4a;Dennd5a;Dennd6a;Gapvd1;Gdi2;Mon1a;Rab10;Rab13;Rab14;Rab18;Rab1a;Rab1b;Rab21;Rab27a;Rab27b;Rab31;Rab32;Rab3gap2;Rab5a;Rab5b;Rab6a;Rab6b;Rab8a;Rab8b;Rab9;Rgp1;Rin1;Rin2;Sbf2;Trappc1;Trappc12;Trappc2l;Trappc9;Ulk1
Calnexin/calreticulin cycle	21	9	-0.5557	-2.4323	0	0.0044966	R-MMU-901042	Amfr;Canx;Derl2;Edem1;Edem2;Ganab;March6;Rnf103;Rnf5
Golgi Associated Vesicle Biogenesis	46	18	-0.42288	-2.4486	0	0.0041112	R-MMU-432722	Ap1g1;Ap1s2;Ap4e1;Bloc1s4;Clint1;Necap1;Ocrl;Picalm;Pum1;Snapin;Snx2;Snx5;Snx9;Sort1;Tbc1d8b;Tgoln1;Tpd52;Yipf6
Vesicle-mediated transport	556	197	-0.24206	-2.5018	0	0.0029978	R-MMU-5653656	Aak1;Actr2;Actr3;Adrb2;Agfg1;Akt2;Ap1g1;Ap1s2;Ap2b1;Ap4e1;App;Arcn1;Areg;Arf3;Arf4;Arf5;Arfgap1;Arl1;Arpc4;Arrb1;Bloc1s3;Bloc1s4;Calr;Capza2;Cbl;Ccz1;Clint1;Cltb;Cnih2;Cnih3;Cog1;Cog8;Col7a1;Copa;Copb2;Cops2;Cops4;Cops7a;Copz2;Csnk1d;Ctsc;Cyth1;Cyth2;Cyth3;Dctn4;Dennd1a;Dennd1b;Dennd2c;Dennd4a;Dennd5a;Dennd6a;Dnm1;Dnm2;Dnm3;Dync1h1;Dync1i1;Dync1li1;Dync1li2;Dynll2;Egfr;Fcho2;Fnbp1l;Fzd4;Gapvd1;Gb…
N-glycan trimming in the ER and Calnexin/Calreticulin cycle	29	11	-0.50874	-2.5173	0	0.002698	R-MMU-532668	Amfr;Canx;Derl1;Derl2;Edem1;Edem2;Engase;Ganab;March6;Rnf103;Rnf5
Membrane Trafficking	528	194	-0.25235	-2.5905	0	0.001349	R-MMU-199991	Aak1;Actr2;Actr3;Adrb2;Agfg1;Akt2;Ap1g1;Ap1s2;Ap2b1;Ap4e1;App;Arcn1;Areg;Arf3;Arf4;Arf5;Arfgap1;Arl1;Arpc4;Arrb1;Bloc1s3;Bloc1s4;Capza2;Cbl;Ccz1;Clint1;Cltb;Cnih2;Cnih3;Cog1;Cog8;Col7a1;Copa;Copb2;Cops2;Cops4;Cops7a;Copz2;Csnk1d;Ctsc;Cyth1;Cyth2;Cyth3;Dctn4;Dennd1a;Dennd1b;Dennd2c;Dennd4a;Dennd5a;Dennd6a;Dnm1;Dnm2;Dnm3;Dync1h1;Dync1i1;Dync1li1;Dync1li2;Dynll2;Egfr;Fcho2;Fnbp1l;Fzd4;Gapvd1;Gbf1;Gc…
trans-Golgi Network Vesicle Budding	62	23	-0.41534	-2.6519	0	0.0011991	R-MMU-199992	Ap1g1;Ap1s2;Ap4e1;App;Bloc1s4;Clint1;Cltb;Gbf1;M6pr;Necap1;Ocrl;Picalm;Pum1;Snapin;Snx2;Snx5;Snx9;Sort1;Stx4a;Tbc1d8b;Tgoln1;Tpd52;Yipf6
Clathrin derived vesicle budding	62	23	-0.41534	-2.6519	0	0.0011991	R-MMU-421837	Ap1g1;Ap1s2;Ap4e1;App;Bloc1s4;Clint1;Cltb;Gbf1;M6pr;Necap1;Ocrl;Picalm;Pum1;Snapin;Snx2;Snx5;Snx9;Sort1;Stx4a;Tbc1d8b;Tgoln1;Tpd52;Yipf6
RAB geranylgeranylation	57	29	-0.42799	-2.6569	0	0.002698	R-MMU-8873719	Ptp4a2;Rab10;Rab11a;Rab13;Rab14;Rab18;Rab19;Rab1a;Rab1b;Rab21;Rab23;Rab26;Rab27a;Rab27b;Rab29;Rab2a;Rab2b;Rab31;Rab32;Rab36;Rab3c;Rab3d;Rab5a;Rab5b;Rab6a;Rab6b;Rab8a;Rab8b;Rab9
