## Supplementary material for "Astrocyte-derived TNF and glutamate critically modulate microglia reactivity by methamphetamine": Suppl Table 7

### Sheet: Summary
Supplementary Table 7: Genes overlapping between published gene sets and enriched genes in microglia Meth vs Saline
Cluster analysed	Referece	Total number of genes compared	Intersection	Fisher's exact test (p value)	Odds ratio	Intersection genes
Genes enriched in microglia based on Genearray analysis.	Butovsky, 2013	1572	18	0.2045	1.328	Srl; Ears2; Zfp846; Urgcp; Gpr146; Pstk; Slc1a4; Tspan31; St6gal1; Parn; Ccrl2; Smo; Mras; Mtap; E2f5; Slc7a6; Procr; Vipr1
Enriched microglia and monocyte proteins identified by TMT-based quantitative proteomic analysis	Butovsky, 2013	455	4	0.8	1.017	Mtap; Rxrg; Slc4a2; Nop56
Enriched monocyte proteins identified by TMT-based quantitative proteomic analysis	Butovsky, 2013	926	8	0.9999	0.999	Hmha1; Crot; Iars2; Nadk; Srp68; Ranbp1; Fxyd5; Lgals1
Unique microglial proteins detected by TMT-based Mass spec	Butovsky, 2013	74	1	0.4747	1.57	Slc4a2
Microglial proteins detected by both TMT-based Mass spec and Gene Array	Butovsky, 2013	64	1	0.4269	1.819	Mtap
Microglial genes identified by Affymetrix genearray	Butovsky, 2013	400	4	0.7807	1.161	Tlr6; Agmo; Mras; Slc4a2;
Microglial genes highly expressed and/or affected in different neurinflammatory conditions detected by Nanostring Inflammation kit	Butovsky, 2013	46	1	0.3238	2.613	Tlr6
Microglia not expressed in other immune cells	Butovsky, 2013	239	1	0.7272	0.4791	Tlr6
Enriched in both microglia and organ macrophage	Butovsky, 2013	81	0	0.9999	0
Adult cluster 1a (P100)	Hammond, 2019	23	1	0.1883	5.002	Lpl
Adult cluster 1b (P100)	Hammond, 2019	12	0	0.9999	0
Aging Cluster 2(AO) (P540)	Hammond, 2019	136	4	0.0336	3.419	Lpl; Nfkbia; Fxyd5; Hmha1
Aging Cluster 3(AO) (P540)	Hammond, 2019	37	0	0.9999	0
Aging Cluster MO (P540)	Hammond, 2019	288	3	0.741	1.21	Cd36; Fxyd5; Lgals1
Injury cluster 1 (saline injected myelin)	Hammond, 2019	201	1	0.9999	0.571	Lpl
Injury cluster 2 (LPC injected muelin)	Hammond, 2019	197	1	0.9999	0.5827	Lpl
DAM microglia (AD)	Karen-Shaul, 2017	102	1	0.5885	1.135	Lpl
Microglia enriched genes	Ayata, 2018	885	6	0.7098	0.7934	Tlr6; Cdr1; Hmha1; Neurl3;CD36; Lpl
Top 250 equally expressed in striatum and cerebellum	Ayata, 2018	250	4	0.1716	1.881	St6gal1; Papd4; Gpbp1l1; Nadk
Enriched in cerebellum microglia	Ayata, 2018	297	5	0.116	1.987	Zcchc3; Ubox5; Traf3ip1; Ccnd3; Fxyd5
Enriched in striatum microglia	Ayata, 2018	733	8	0.4202	1.276	Rin2; Srl; 9130023H24Rik; Hmha1; Neurl3; Ccrl2; Agmo; Mtap
Top 50 genes im microglia	Ayata, 2018	50	0	0.9999	0
Engulfment Cluster	Ayata, 2018	48	0	0.9999	0
Catabolism Cluster	Ayata, 2018	45	1	0.3238	2.613	Ubox5
Transcription cluster	Ayata, 2018	47	1	0.3355	2.499	Zcchc3
Cromatin modification cluster	Ayata, 2018	13	0	0.9999	0
Altered genes in microglia after acute cocaine	Savell, 2020	13	0	0.9999	0
Long term (23 w) Meth altered gens in macaques microglia	Najera, 2016	957	7	0.8577	0.8393	Pde6d; Prss16; Srm; Shmt1; Plekhg4; Lgals1; Mcm5
HIV altered gens in macaques microglia	Najera, 2016	1932	0	0.9999	0

### Sheet: Full refence list
Referece	Full reference
Butovsky, 2013	Butovsky O, Jedrychowski MP, Moore CS, Cialic R, Lanser AJ, Gabriely G et al. Identification of a unique TGF-β–dependent molecular and functional signature in microglia. Nature Neuroscience 2014; 17(1): 131-143.
Hammond, 2019	Hammond TR, Dufort C, Dissing-Olesen L, Giera S, Young A, Wysoker A et al. Single-Cell RNA Sequencing of Microglia throughout the Mouse Lifespan and in the Injured Brain Reveals Complex Cell-State Changes. Immunity 2019; 50(1): 253-271.e256.
Karen-Shaul, 2017	Keren-Shaul H, Spinrad A, Weiner A, Matcovitch-Natan O, Dvir-Szternfeld R, Ulland TK et al. A Unique Microglia Type Associated with Restricting Development of Alzheimer’s Disease. Cell 2017; 169(7): 1276-1290.e1217.
Ayata, 2018	Ayata P, Badimon A, Strasburger HJ, Duff MK, Montgomery SE, Loh Y-HE et al. Epigenetic regulation of brain region-specific microglia clearance activity. Nature Neuroscience 2018; 21(8): 1049-1060.
Savell, 2020	Savell KE, Tuscher JJ, Zipperly ME, Duke CG, Phillips RA, Bauman AJ et al. A dopamine-induced gene expression signature regulates neuronal function and cocaine response. Science Advances 2020; 6(26): eaba4221.
Najera, 2016	Najera JA, Bustamante EA, Bortell N, Morsey B, Fox HS, Ravasi T et al. Methamphetamine abuse affects gene expression in brain-derived microglia of SIV-infected macaques to enhance inflammation and promote virus targets. BMC immunology 2016; 17(1): 7-7.
